# Orthologous transcription factor replacement reveals that stable TFIIIC complexes are required for proper mitotic chromosome segregation

**DOI:** 10.1101/2025.01.30.635671

**Authors:** Akshi Gupta, Po-Chen Hsu, Richard Ron R. Litan, Jun-Yi Leu

**Affiliations:** Molecular and Cell Biology, Taiwan International Graduate Program, Institute of Molecular Biology, Academia Sinica and Graduate Institute of Life Sciences, National Defense Medical Center, Taipei, Taiwan; Institute of Molecular Biology, Academia Sinica, Taipei, 11529, Taiwan

**Keywords:** essential gene, genetic incompatibility, transcription factor, TFIIIC, cohesin, tRNA, evolution

## Abstract

Transcription factors are speculated to play crucial roles in adaptive evolution. Using ortholog replacement of essential transcription factors (eTFs) from other yeast species, we investigated how eTFs can change. Several orthologs could not fully complement *Saccharomyces cerevisiae* mutants, indicating that functions or interactions of these eTFs have changed, rendering them incompatible. We further characterized TFIIIC, a fast-evolving protein complex that assists RNA polymerase III-mediated transcription, which exhibited complete or partial incompatibility in several subunits. In the orthologous Tfc7-replacement line, binding of TFIIIC to tRNA genes was reduced, yet tRNA abundance was not severely affected. However, the chromosomes of Tfc7-replacement cells were often mis-segregated during mitosis and their fitness was further reduced in a spindle checkpoint mutant. Our chromatin-immunoprecipitation experiments uncovered that unstable TFIIIC binding results in defective cohesion loading, leading to chromosome mis-segregation. Swapping the highly divergent C-terminal domain of Tfc7 orthologs rescued its interaction with Tfc1 and cell fitness, supporting that incompatibility is caused by altered interactions between complex subunits. Our results reveal distinct essential functions of a well-studied protein complex.
