## Supplementary Tables for "Orthologous transcription factor replacement reveals that stable TFIIIC complexes are required for proper mitotic chromosome segregation": Supplementary Table S1.xlsx

### Sheet: Sheet1
Supplementary Table S1
gene	N. castellii 28°C	N. castellii 37°C	K. lactis 28°C	K. lactis 37°C	N. castellii_Ka	N. castellii_Similarity	K. lactis_Ka	K. lactis_Similarity
FHL1	normal growth	normal growth	slow growth	no growth	0.4418	0.628	0.4536	0.605
PDC2	normal growth	normal growth	normal growth	normal growth			0.4478	0.595
RSC4	normal growth	slow growth	slow growth	slow growth	0.4075	0.645	0.5124	0.561
TFC8	normal growth	normal growth	no growth	no growth	0.4748	0.649	0.6579	0.588
TFC1	normal growth	normal growth	no growth	no growth	0.3248	0.705	0.373	0.708
TFC4	slow growth	no growth	no growth	no growth	0.2544	0.814	0.3132	0.766
TFC6	slow growth	no growth	no growth	no growth	0.4588	0.639	0.6808	0.525
TFC7	normal growth	normal growth	slow growth	no growth	0.3368	0.732	0.3529	0.781
TFC1, TFC7			slow growth	no growth
