## Supplementary Tables for "Orthologous transcription factor replacement reveals that stable TFIIIC complexes are required for proper mitotic chromosome segregation": Supplementary Table S2.xlsx

### Sheet: cluster of overlap above 0
Supplementary Table S2
non-tRNA genes						tRNA genes
Feature	ID	ScTFC7-log2(ChIP/Input)	KlTFC7--log2(ChIP/Input)			Feature	ID	ScTFC7--log2(ChIP/Input)	KlTFC7--log2(ChIP/Input)
NAB3	YPL190C	0.177223	0.671831			tE(CUC)I	tE(CUC)I	1.16247	0.201468
ILV2	YMR108W	0.202127	0.803912			tL(CAA)G3	tL(CAA)G3	1.97483	0.261501
HXT1	YHR094C	0.246637	1.10105			tV(UAC)D	tV(UAC)D	3.59009	0.264089
TAZ1	YPR140W	0.248945	0.140955			tV(UAC)B	tV(UAC)B	3.79827	0.267028
NAB2	YGL122C	0.292827	0.20612			tM(CAU)P	tM(CAU)P	3.92704	0.270642
RPS21A	YKR057W	0.292918	0.641667			tK(CUU)F	tK(CUU)F	2.66085	0.288269
BDF1	YLR399C	0.296103	0.810644			tG(CCC)O	tG(CCC)O	4.14215	0.310736
RPS18A	YDR450W	0.299424	0.669884			tI(AAU)P2	tI(AAU)P2	3.53176	0.335757
FAS1	YKL182W	0.314023	0.45403			tL(CAA)L	tL(CAA)L	2.78512	0.349117
RPS10B	YMR230W	0.318948	0.579603			tA(AGC)G	tA(AGC)G	3.9712	0.357562
LAS17	YOR181W	0.320283	0.728366			tE(UUC)E1	tE(UUC)E1	3.54677	0.369121
PFK1	YGR240C	0.323798	0.824503			tE(UUC)G2	tE(UUC)G2	3.60145	0.375994
NOG2	YNR053C	0.332758	0.607983			tQ(UUG)E2	tQ(UUG)E2	3.41217	0.391824
FAA4	YMR246W	0.346656	0.689048			tY(GUA)F1	tY(GUA)F1	2.54639	0.407216
THO1	YER063W	0.357346	0.778947			tY(GUA)O	tY(GUA)O	1.02562	0.429978
RPL1B	YGL135W	0.38167	0.741923			tG(GCC)P2	tG(GCC)P2	3.94321	0.48082
NRD1	YNL251C	0.383462	1.16355			tR(ACG)O	tR(ACG)O	1.92107	0.494033
RPL7A	YGL076C	0.394215	0.617458			tV(AAC)G3	tV(AAC)G3	3.06729	0.529005
EFT2	YDR385W	0.397955	0.554054			tH(GUG)E2	tH(GUG)E2	2.20622	0.536882
MUP1	YGR055W	0.398035	0.591771			tR(ACG)E	tR(ACG)E	3.33478	0.548359
RPL14A	YKL006W	0.409543	0.712584			tY(GUA)D	tY(GUA)D	2.59202	0.571796
RPS26B	YER131W	0.409926	0.729873			tL(CAA)K	tL(CAA)K	2.08362	0.635213
DUS4	YLR405W	0.422293	0.519308			tH(GUG)E1	tH(GUG)E1	1.46099	0.647319
YHM2	YMR241W	0.440268	0.752193			tK(UUU)O	tK(UUU)O	2.86803	0.665883
NAT2	YGR147C	0.441859	0.132634			tL(CAA)D	tL(CAA)D	2.96686	0.695282
MUM3	YOR298W	0.444406	1.0905			tK(CUU)P	tK(CUU)P	3.48493	0.696
ASN1	YPR145W	0.450562	1.43192			tL(CAA)G1	tL(CAA)G1	2.68372	0.70306
HTB1	YDR224C	0.450727	0.700146			tF(GAA)G	tF(GAA)G	0.49819	0.705339
RPL34A	YER056C-A	0.452278	0.605981			tQ(UUG)L	tQ(UUG)L	3.50255	0.722502
RPL36B	YPL249C-A	0.458581	0.821072			tT(AGU)N2	tT(AGU)N2	2.59765	0.743458
YJR008W	YJR008W	0.460815	0.774334			tL(CAA)N	tL(CAA)N	1.7779	0.747307
YEL018C-A	YEL018C-A	0.469114	0.969751			tL(UAA)J	tL(UAA)J	3.60971	0.758305
YGL036W	YGL036W	0.475093	0.729915			tT(UGU)P	tT(UGU)P	2.93057	0.766857
YKL187C	YKL187C	0.476384	0.454329			tK(UUU)L	tK(UUU)L	2.20522	0.773962
RPL13A	YDL082W	0.481745	0.688105			tV(AAC)K2	tV(AAC)K2	2.46908	0.778245
YMR141C	YMR141C	0.481755	0.854403			tR(UCU)M2	tR(UCU)M2	2.96487	0.804856
RPS7A	YOR096W	0.484088	0.859773			tV(AAC)E2	tV(AAC)E2	3.20072	0.805572
YPT11	YNL304W	0.485682	0.78497			tT(AGU)C	tT(AGU)C	3.36982	0.845364
SUN4	YNL066W	0.492739	0.66029			tH(GUG)M	tH(GUG)M	2.74014	0.86209
RPL25	YOL127W	0.494524	1.15033			tC(GCA)P2	tC(GCA)P2	3.08107	0.870166
RPL30	YGL030W	0.49819	0.705339			tK(CUU)G1	tK(CUU)G1	2.75833	0.882148
RPS27A	YKL156W	0.503374	0.872753			tV(AAC)M1	tV(AAC)M1	4.1256	0.91069
PFK2	YMR205C	0.505278	0.903739			tR(UCU)G2	tR(UCU)G2	3.18042	0.913369
RPS16A	YMR143W	0.509341	0.919582			tP(UGG)F	tP(UGG)F	2.61149	0.944667
snR65	snR65	0.516163	0.683475			tT(AGU)N1	tT(AGU)N1	2.97138	0.961461
RPL6B	YLR448W	0.519307	0.724227			tY(GUA)M1	tY(GUA)M1	2.45236	0.966633
RPL33A	YPL143W	0.520019	0.76791			tH(GUG)K	tH(GUG)K	3.54334	0.974714
YJR120W	YJR120W	0.521612	0.945033			tR(ACG)J	tR(ACG)J	3.86775	0.986733
RPL6A	YML073C	0.524627	0.809181			tN(GUU)N1	tN(GUU)N1	2.81662	0.990695
snR3	snR3	0.526651	0.847669			tH(GUG)H	tH(GUG)H	3.4005	0.992531
YDR154C	YDR154C	0.53003	0.97696			tF(GAA)H2	tF(GAA)H2	3.20381	1.02132
YGR026W	YGR026W	0.531913	0.811558			tY(GUA)J1	tY(GUA)J1	2.41473	1.02619
NCE102	YPR149W	0.532333	1.48445			tY(GUA)F2	tY(GUA)F2	3.00962	1.0482
RPL23B	YER117W	0.541592	0.878806			tN(GUU)G	tN(GUU)G	3.34509	1.05505
STM1	YLR150W	0.541793	0.786965			tN(GUU)K	tN(GUU)K	3.25408	1.05597
RPL17A	YKL180W	0.546364	0.926013			tK(UUU)G1	tK(UUU)G1	3.21122	1.06316
YMR193C-A	YMR193C-A	0.548162	0.876097			tQ(UUG)H	tQ(UUG)H	3.39767	1.06706
RPP2A	YOL039W	0.56459	0.561816			tD(GUC)N	tD(GUC)N	0.890144	1.07216
YNL190W	YNL190W	0.570985	1.18777			tE(UUC)P	tE(UUC)P	3.52297	1.081
FKS1	YLR342W	0.575356	1.18994			tN(GUU)P	tN(GUU)P	2.62966	1.09363
FYV1	YDR024W	0.583097	0.868588			tT(AGU)H	tT(AGU)H	2.82496	1.11711
CWC22	YGR278W	0.585294	0.787738			tD(GUC)G2	tD(GUC)G2	3.29556	1.12611
RPS24A	YER074W	0.595488	0.852034			tI(AAU)G	tI(AAU)G	3.24571	1.14004
SRL1	YOR247W	0.596748	0.746197			tD(GUC)L2	tD(GUC)L2	1.95521	1.14114
RPL27A	YHR010W	0.602639	0.794661			tS(CGA)C	tS(CGA)C	2.21647	1.14921
SEC39	YLR440C	0.605925	0.833666			tV(AAC)K1	tV(AAC)K1	2.87987	1.14933
RPL26B	YGR034W	0.626465	0.863985			tY(GUA)M2	tY(GUA)M2	2.48731	1.15905
RPL18A	YOL120C	0.626785	0.940366			tK(CUU)E1	tK(CUU)E1	3.5094	1.16391
RPS1B	YML063W	0.628838	0.980282			tQ(UUG)D1	tQ(UUG)D1	3.92936	1.17805
RPS20	YHL015W	0.638432	0.894855			tE(UUC)K	tE(UUC)K	3.25978	1.18113
TEF4	YKL081W	0.638929	0.883768			tK(CUU)D1	tK(CUU)D1	3.4608	1.19192
RPS27B	YHR021C	0.640792	0.957363			tF(GAA)H1	tF(GAA)H1	2.64749	1.19862
PRE8	YML092C	0.642887	1.05247			tQ(UUG)E1	tQ(UUG)E1	3.98164	1.19889
NPL3	YDR432W	0.646838	1.26182			tE(UUC)J	tE(UUC)J	3.84787	1.20353
TOM7	YNL070W	0.655299	0.951104			tR(ACG)D	tR(ACG)D	3.30984	1.21518
YLR413W	YLR413W	0.656659	1.00477			tR(UCU)G3	tR(UCU)G3	2.72894	1.22423
RPS0B	YLR048W	0.662561	0.91074			tA(UGC)O	tA(UGC)O	0.933901	1.22936
RPL8B	YLL045C	0.671453	0.92547			tL(CAA)G2	tL(CAA)G2	2.13738	1.23236
SSU72	YNL222W	0.680386	1.05094			tL(CAA)M	tL(CAA)M	2.31513	1.24002
HHF2	YNL030W	0.683532	1.02654			tE(UUC)E2	tE(UUC)E2	3.61211	1.24313
RPS5	YJR123W	0.696143	0.976439			tK(CUU)D2	tK(CUU)D2	3.71602	1.24964
RPS4A	YJR145C	0.707417	1.32965			tV(CAC)H	tV(CAC)H	3.86635	1.26123
RPS9A	YPL081W	0.70745	0.999219			tR(UCU)M1	tR(UCU)M1	3.14823	1.26567
snR32	snR32	0.718301	0.999077			tW(CCA)G2	tW(CCA)G2	2.41768	1.28804
SLM5	YCR024C	0.719855	1.41912			tV(CAC)D	tV(CAC)D	3.93617	1.29363
RPS26A	YGL189C	0.726088	0.866678			tR(UCU)K	tR(UCU)K	3.31585	1.29669
RPL7B	YPL198W	0.728151	1.10838			tD(GUC)J3	tD(GUC)J3	3.17372	1.29838
SCY1	YGL083W	0.734734	0.891569			tF(GAA)F	tF(GAA)F	2.31232	1.30812
SRG1	SRG1	0.74451	1.09287			tP(AGG)N	tP(AGG)N	3.77456	1.32383
RPL43A	YPR043W	0.752639	0.848679			tD(GUC)O	tD(GUC)O	3.40251	1.33934
SSC1	YJR045C	0.755417	1.52353			tS(AGA)A	tS(AGA)A	3.3079	1.34756
SIW14	YNL032W	0.760146	1.27806			tD(GUC)J1	tD(GUC)J1	2.79034	1.35011
TLG1	YDR468C	0.772521	0.677121			tX(XXX)D	tX(XXX)D	3.7059	1.35689
EXG1	YLR300W	0.783765	0.9932			tQ(UUG)D2	tQ(UUG)D2	3.74813	1.37841
GAS1	YMR307W	0.789109	1.27179			tP(UGG)L	tP(UGG)L	4.03158	1.39349
RPL39	YJL189W	0.797571	1.00031			tD(GUC)J4	tD(GUC)J4	2.39881	1.40756
YLR366W	YLR366W	0.798649	1.07419			tT(AGU)O2	tT(AGU)O2	3.52519	1.41271
YMR122W-A	YMR122W-A	0.802414	1.21691			tS(UGA)E	tS(UGA)E	3.76805	1.44691
PAM16	YJL104W	0.806078	1.16868			tI(AAU)P1	tI(AAU)P1	3.10529	1.45498
ALD6	YPL061W	0.814439	0.994484			tP(UGG)M	tP(UGG)M	3.93224	1.45569
RPS31	YLR167W	0.819289	1.01415			tG(UCC)G	tG(UCC)G	3.69335	1.46226
RPS2	YGL123W	0.820121	1.03229			tS(GCU)O	tS(GCU)O	2.40434	1.46657
snR30	snR30	0.824504	1.10045			tK(CUU)J	tK(CUU)J	2.71692	1.46991
YKR041W	YKR041W	0.839384	1.88601			tI(AAU)N1	tI(AAU)N1	3.50529	1.4839
HSC82	YMR186W	0.840058	1.42019			tN(GUU)L	tN(GUU)L	3.78791	1.48803
RPS14B	YJL191W	0.846461	1.27442			tN(GUU)O2	tN(GUU)O2	3.51681	1.49499
EFB1	YAL003W	0.848229	1.06975			tS(AGA)M	tS(AGA)M	3.61447	1.50922
RPS4B	YHR203C	0.848975	1.11344			tW(CCA)M	tW(CCA)M	2.55891	1.51449
YLR161W	YLR161W	0.854055	1.35539			tF(GAA)P2	tF(GAA)P2	3.00856	1.51771
RPS3	YNL178W	0.866426	1.01439			tQ(CUG)M	tQ(CUG)M	3.51707	1.52001
RPL15A	YLR029C	0.877521	1.00456			tR(ACG)L	tR(ACG)L	3.49968	1.52601
OCA2	YNL056W	0.890144	1.07216			tS(AGA)E	tS(AGA)E	2.45596	1.53057
MBP1	YDL056W	0.895972	1.04419			tM(CAU)J1	tM(CAU)J1	2.39331	1.54741
YEL047C	YEL047C	0.897307	1.42237			tM(CAU)J3	tM(CAU)J3	3.68112	1.55798
MGR3	YMR115W	0.900044	0.819454			tD(GUC)M	tD(GUC)M	3.34274	1.56434
RAD17	YOR368W	0.901843	0.791286			tD(GUC)L1	tD(GUC)L1	4.09882	1.57565
TEF2	YBR118W	0.912766	0.109052			tM(CAU)E	tM(CAU)E	3.39243	1.57685
PDR5	YOR153W	0.917151	1.39592			tL(UAA)K	tL(UAA)K	3.78096	1.58093
TPI1	YDR050C	0.918712	1.34809			tS(UGA)P	tS(UGA)P	3.45114	1.58233
RPS13	YDR064W	0.921844	1.08106			tK(CUU)G2	tK(CUU)G2	3.6735	1.58531
MPD1	YOR288C	0.933901	1.22936			tK(UUU)K	tK(UUU)K	2.88139	1.59132
HPF1	YOL155C	0.936482	0.83118			tQ(UUG)C	tQ(UUG)C	4.12159	1.59551
AGE1	YDR524C	0.965883	1.62181			tL(UAA)L	tL(UAA)L	3.28462	1.59856
snR78	snR78	0.99364	1.55185			tA(AGC)M2	tA(AGC)M2	4.22621	1.60107
YKL096C-B	YKL096C-B	0.996972	1.3315			tS(AGA)H	tS(AGA)H	3.70966	1.60315
SSY1	YDR160W	0.997254	1.42836			tD(GUC)G1	tD(GUC)G1	2.97812	1.60862
TEF1	YPR080W	0.998174	1.61063			tW(CCA)K	tW(CCA)K	2.50071	1.64259
RPL10	YLR075W	1.00353	1.41329			tR(UCU)J1	tR(UCU)J1	3.40653	1.65695
TAT2	YOL020W	1.02562	0.429978			tR(UCU)D	tR(UCU)D	3.00619	1.66567
YNL067W-B	YNL067W-B	1.03097	1.51073			tL(UAG)J	tL(UAG)J	2.36222	1.66676
RPL5	YPL131W	1.05575	1.18738			tC(GCA)G	tC(GCA)G	3.63164	1.66958
YRA1	YDR381W	1.10528	1.86782			tI(AAU)N2	tI(AAU)N2	3.72005	1.67412
HSP150	YJL159W	1.11087	1.99965			tA(AGC)K1	tA(AGC)K1	3.92312	1.67596
YDR133C	YDR133C	1.13736	1.47961			tN(GUU)F	tN(GUU)F	3.90291	1.68156
YKL153W	YKL153W	1.14189	1.65418			tT(AGU)J	tT(AGU)J	3.23507	1.69188
MRH1	YDR033W	1.16241	1.79626			tM(CAU)M	tM(CAU)M	3.73346	1.6939
YLR339C	YLR339C	1.174	1.21143			tD(GUC)K	tD(GUC)K	3.114	1.70276
RPL28	YGL103W	1.17586	1.43476			tN(GUU)C	tN(GUU)C	3.25552	1.7083
DAS1	YJL149W	1.17697	1.36719			tK(UUU)D	tK(UUU)D	3.31973	1.71113
YOL086W-A	YOL086W-A	1.17889	1.16635			tK(CUU)E2	tK(CUU)E2	3.81082	1.71147
IRC13	YOR235W	1.18244	1.66496			tK(UUU)P	tK(UUU)P	3.18787	1.71192
STE2	YFL026W	1.19526	1.04296			tV(AAC)M3	tV(AAC)M3	3.43492	1.73718
SSA2	YLL024C	1.19815	2.3195			tT(UGU)G2	tT(UGU)G2	3.5158	1.74632
SED1	YDR077W	1.20882	2.06569			tE(UUC)L	tE(UUC)L	3.27723	1.76097
RAD2	YGR258C	1.24104	0.361862			tT(UGU)G1	tT(UGU)G1	3.37234	1.76598
YEF3	YLR249W	1.27587	1.74681			tF(GAA)D	tF(GAA)D	3.71294	1.77703
PGK1	YCR012W	1.29759	1.83937			tA(AGC)D	tA(AGC)D	3.6098	1.77874
PPM2	YOL141W	1.30862	0.952859			tR(UCU)E	tR(UCU)E	2.26333	1.78664
AHP1	YLR109W	1.3255	2.21865			tM(CAU)O2	tM(CAU)O2	3.93274	1.80075
RPL3	YOR063W	1.34351	1.81074			tF(GAA)N	tF(GAA)N	3.90118	1.80435
BLI1	YKL061W	1.35004	2.02038			tR(UCU)G1	tR(UCU)G1	2.97874	1.80529
ENO2	YHR174W	1.36766	1.66423			tN(GUU)O1	tN(GUU)O1	3.63061	1.80795
TFC7	YOR110W	1.37636	0.672791			tF(GAA)M	tF(GAA)M	2.53742	1.81894
GCD11	YER025W	1.46099	0.647319			tH(GUG)G2	tH(GUG)G2	3.44497	1.8305
TRX1	YLR043C	1.4739	2.08335			tS(AGA)G	tS(AGA)G	4.21312	1.83808
CDC19	YAL038W	1.53892	2.02343			tA(UGC)E	tA(UGC)E	3.50043	1.87314
HIP1	YGR191W	1.57871	0.274335			tF(GAA)P1	tF(GAA)P1	3.59476	1.87844
snR6	snR6	1.89004	0.745717			tG(GCC)O2	tG(GCC)O2	3.29178	1.88203
STE6	YKL209C	1.89206	0.254276			tG(UCC)N	tG(UCC)N	4.157	1.88732
PMA1	YGL008C	2.06214	3.00779			tS(AGA)D1	tS(AGA)D1	3.74579	1.88866
GLC7	YER133W	2.20622	0.536882			tS(AGA)D2	tS(AGA)D2	3.84475	1.89785
YFR006W	YFR006W	2.31232	1.30812			tE(CUC)D	tE(CUC)D	4.13843	1.90743
VPS53	YJL029C	2.39331	1.54741			tG(UCC)O	tG(UCC)O	2.98941	1.91569
MDM38	YOL027C	2.40434	0.278961			tV(AAC)M2	tV(AAC)M2	3.52851	1.92118
TFC6	YDR362C	2.42731	1.97481			tE(UUC)C	tE(UUC)C	4.28885	1.92286
SPI1	YER150W	2.43656	1.7864			tI(AAU)L1	tI(AAU)L1	2.28388	1.92854
YHR020W	YHR020W	2.46531	1.01124			tI(AAU)E2	tI(AAU)E2	3.81352	1.94941
AIM13	YFR011C	2.54639	0.857595			tS(AGA)L	tS(AGA)L	3.79875	1.95401
NCE103	YNL036W	2.59765	0.743458			tA(UGC)A	tA(UGC)A	3.14592	1.96335
PCL5	YHR071W	2.64749	1.19862			tL(UAA)D	tL(UAA)D	4.10589	1.97594
RPC17	YJL011C	2.71692	1.46991			tT(CGU)K	tT(CGU)K	1.89206	2.02767
TIM10	YHR005C-A	2.82496	1.11711			tI(AAU)L2	tI(AAU)L2	4.15639	2.03629
RPN7	YPR108W	2.93057	0.766857			tX(XXX)L	tX(XXX)L	3.35429	2.05262
YDR506C	YDR506C	2.96686	0.695282			tS(GCU)F	tS(GCU)F	3.55812	2.06177
ZEO1	YOL109W	2.98941	1.91569			tA(UGC)G	tA(UGC)G	3.6254	2.06259
TGL2	YDR058C	3.00619	1.66567			tA(AGC)K2	tA(AGC)K2	3.67237	2.08527
MTC3	YGL226W	3.06729	0.529005			tI(UAU)L	tI(UAU)L	3.46364	2.0955
KAE1	YKR038C	3.114	1.70276			tA(AGC)F	tA(AGC)F	3.67736	2.10369
DFG5	YMR238W	3.14823	1.26567			tR(CCU)J	tR(CCU)J	3.62231	2.11724
GTR2	YGR163W	3.18042	0.913369			tA(UGC)L	tA(UGC)L	4.45736	2.11887
MRI1	YPR118W	3.18787	1.71192			tM(CAU)D	tM(CAU)D	3.85483	2.1205
NDT80	YHR124W	3.20381	1.02132			tP(UGG)N1	tP(UGG)N1	3.6935	2.14102
ACO2	YJL200C	3.23507	0.224942			tP(UGG)O3	tP(UGG)O3	4.57196	2.14292
YOL106W	YOL106W	3.24126	1.81112			tP(UGG)O1	tP(UGG)O1	3.72238	2.14751
snR52	snR52	3.24335	1.51522			tI(AAU)D	tI(AAU)D	3.64077	2.15675
TIM21	YGR033C	3.26011	0.546266			tA(AGC)J	tA(AGC)J	3.60036	2.16918
YLR334C	YLR334C	3.27723	1.76097			tE(UUC)M	tE(UUC)M	2.84797	2.178
YLR419W	YLR419W	3.28462	1.59856			tP(UGG)N2	tP(UGG)N2	4.05857	2.18051
SRP102	YKL154W	3.31585	1.29669			tL(UAA)N	tL(UAA)N	3.933	2.19799
NPR3	YHL023C	3.4005	0.992531			tV(AAC)H	tV(AAC)H	3.97179	2.20166
YNL035C	YNL035C	3.50529	1.4839			tA(AGC)P	tA(AGC)P	4.032	2.23758
GLC3	YEL011W	3.5094	1.16391			tA(AGC)L	tA(AGC)L	4.23152	2.26127
COQ6	YGR255C	3.5158	1.74632			tA(AGC)M1	tA(AGC)M1	3.52889	2.29495
PPQ1	YPL179W	3.52297	1.081			tE(UUC)E3	tE(UUC)E3	4.3071	2.29901
AUS1	YOR011W	3.52519	1.41271			tL(GAG)G	tL(GAG)G	4.24769	2.3238
MSS1	YMR023C	3.52889	2.29495			tM(CAU)O1	tM(CAU)O1	4.41924	2.3321
JIP5	YPR169W	3.53176	0.335757			tE(UUC)G1	tE(UUC)G1	4.08232	2.34439
FAB1	YFR019W	3.55812	0.592404			tP(AGG)C	tP(AGG)C	3.02287	2.37143
ASF1	YJL115W	3.60036	2.16918			tG(GCC)F2	tG(GCC)F2	4.08313	2.39514
ERV14	YGL054C	3.60145	0.375994			tG(GCC)G1	tG(GCC)G1	4.02348	2.42691
YJL007C	YJL007C	3.60971	1.67743			tG(GCC)O1	tG(GCC)O1	4.38157	2.48994
ARP10	YDR106W	3.64077	2.15675			tP(UGG)H	tP(UGG)H	3.97649	2.53173
YOR289W	YOR289W	3.67446	1.58404			tG(GCC)J1	tG(GCC)J1	4.49367	2.56349
HIS2	YFR025C	3.67736	2.10369			tG(GCC)D2	tG(GCC)D2	4.48025	2.56646
snR67	snR67	3.68242	1.65651			tG(GCC)M	tG(GCC)M	4.58766	2.62637
SPO13	YHR014W	3.70966	1.60315			tG(GCC)J2	tG(GCC)J2	3.70535	2.62664
OMS1	YDR316W	3.71294	1.77703			tI(AAU)E1	tI(AAU)E1	3.15986	2.62953
YDR444W	YDR444W	3.71602	1.24964			tG(GCC)D1	tG(GCC)D1	4.40935	2.66808
YNL017C	YNL017C	3.72005	1.67412			tP(UGG)O2	tP(UGG)O2	3.91886	2.77066
YOL013W-B	YOL013W-B	3.72238	2.14751			tL(UAG)L2	tL(UAG)L2	4.19807	2.8523
MRPS8	YMR158W	3.73346	1.6939			tG(GCC)P1	tG(GCC)P1	4.09594	2.90007
GRX3	YDR098C	3.74813	1.37841			tI(UAU)D	tI(UAU)D	3.60857	2.98431
MFM1	YPL060W	3.75948	1.80067			tG(CCC)D	tG(CCC)D	4.40644	3.00183
TEN1	YLR010C	3.79875	1.95401			tG(GCC)G2	tG(GCC)G2	4.58619	3.03086
SLO1	YER180C-A	3.81352	1.94941			tG(GCC)F1	tG(GCC)F1	3.5137	3.16891
YCR015C	YCR015C	3.8376	2.3514
MEF2	YJL102W	3.86775	0.986733
FYV6	YNL133C	3.90118	1.80435
PEX25	YPL112C	3.92704	0.270642
YPR159C-A	YPR159C-A	3.94321	1.9374
YAP3	YHL009C	3.97179	2.20166
DCD1	YHR144C	3.97649	2.53173
YDR278C	YDR278C	4.13843	1.90743
LSC1	YOR142W	4.14215	0.310736
FMP27	YLR454W	4.15639	2.03629
CUS2	YNL286W	4.157	1.88732
KCC4	YCL024W	4.28885	1.92286
COG3	YER157W	4.3071	2.29901
UBA2	YDR390C	4.40644	3.00183
APS3	YJL024C	4.49367	2.56349
CCH1	YGR217W	4.58619	3.03086
