## Supplementary Tables for "Orthologous transcription factor replacement reveals that stable TFIIIC complexes are required for proper mitotic chromosome segregation": Supplementary Table S3.xlsx

### Sheet: Sheet1
Supplementary Table S3
primers for tRNA q-PCR
primer name	sequence	tRNA Anticodon	Reference
TGG-Proline-F	TGGTATGATTCTCGCTTTGGGT	TGG	Torrent et al., 2018
TGG-Proline-R	AGCTGGGAATTGAACCCAGG	TGG	Torrent et al., 2018
CGA-Serine-F	CCAGTGGCCGAGTGGTTAAG	GCT	Torrent et al., 2018
CGA-Serine-R	GGTAAAACCCAATGCCTTAGCA	GCT	Torrent et al., 2018
TTG-Glutamate-F	TGTAGTGGTTATCACTTTCGGT	TTG	Torrent et al., 2018
TTG-Glutamate-R	GGATTCGAACCGGGGTTGT	TTG	Torrent et al., 2018
primers for ChIP-qPCR
primer name	sequence	tDNA target	Reference
chrIII-tT-F	GAG ACC AGG TTT ATT CAA CCG GTA AC	t0	Hamdani et al., 2019
chrIII-tT-R	GGG TGT CAC CGA ATA ACG TGA T	t0	Hamdani et al., 2019
chrIII-tQ-F	TTG AGA TAC AAA ATA TTA CAA GAA GTC CTG	t2	Hamdani et al., 2019
chrIII-tQ-R	GCG TTC TTC TGT ATC TGA AGA TAG TG	t2	Hamdani et al., 2019
chrIII-tG-F	TCA TGT ATC AAG ATT ACT AGC GCA AGT G	t5	Hamdani et al., 2019
chrIII-tG-R	TTC TAT TCT TAT GTA CCG TTC CGC C	t5	Hamdani et al., 2019
chrIV-tT-F	TGA CAG CGG TAT CGT TGC AT	chrIV-tT
chrIV-tT-R	ATG GCC AAG TTG GTA AGG CG	chrIV-tT
chrV-tQ-F	AAATACAAGTTAGCTGAGCGGG	chrV-tQ
chrV-tQ-R	GCAGATGAGAGACACCGGG	chrV-tQ
chrX-tR-F	CATACCTTGCCCTCAGAGATC	chrX-tR
chrX-tR-R	CAAGCACGTAGAATATTGGCCA	chrX-tR
chrX1-tR-F	AGT TGG GTC TGG TAA TTT GAA CT	chrXI-tR
chrX1-tR-R	TGA GAA CCC TAA GTA TCA GCA CT	chrXI-tR
chrX1III-tV-F	GACCACGAAACCAGGTTTTATTG	chrX1III-tV
chrX1III-tV-R	CGATATCACATAGAACAGCGAAG	chrX1III-tV
primers for TFIIIC gene q-PCR
primer name	sequence	target gene
TFC1-qPCR-F	GCTGGCACTCATATCTTATCGTTTCACAATGG	TFC1
TFC1-qPCR-R	GAACCTGCTGTCAATACCGCCTGGAG	TFC1
TFC3-qPCR-F	GAGGGCATATGTCGATAAGTG	TFC3
TFC3-qPCR-R	GAATCATAGAAGACATGGCC	TFC3
TFC4-qPCR-F	GGGATCATGTTCCAGATGATTC	TFC4
TFC4-qPCR-R	CTTGTTAAAGCAGTTGCAGC	TFC4
TFC6-qPCR-F	GTATGCTTAGATCCACCGTGT	TFC6
TFC6-qPCR-R	GTTACCAATCCTCCTACGTTG	TFC6
TFC7-qPCR-F	CTTGGATAATCAACCAGAGG	TFC7
TFC7-qPCR-R	GGTGTTAATGTAGAGTCCCATTC	TFC7
KlTFC7-qPCR-F	CTTCACATGGTGTAGACCAAG	Kl-TFC7
KlTFC7-qPCR-R	CTCTGGAATCACATCTCTATC	Kl-TFC7
TFC8-qPCR-F	GAAGACGAACTTCATGTGAC	TFC8
TFC8-qPCR-R	CAAGTATGATATAGTGGGGCG	TFC8
References
Marc Torrent , Guilhem Chalancon, Natalia S de Groot, Arthur Wuster, and M Madan Babu (2018). Cells alter their tRNA abundance to selectively regulate protein synthesis during stress condition. Sci Signal 11, eaat6409
Omar Hamdani, Namrita Dhillon, Tsung-Han S Hsieh, Takahiro Fujita, Josefina Ocampo, Jacob G Kirkland, Josh Lawrimore, Tetsuya J Kobayashi, Brandon Friedman , Derek Fulton, Kenneth Y Wu, Răzvan V Chereji, Masaya Oki, Kerry Bloom, David J Clark, Oliver J Rando, and Rohinton T Kamakaka (2019). tRNA Genes Affect Chromosome Structure and Function via Local Effect. Mol Cell Biol. 39, e00432-18.
